# (Machine) Learning the mutation signatures of SARS-CoV-2: a primer for predictive prognosis

**DOI:** 10.1101/2021.08.30.458244

**Authors:** Sunil Nagpal, Nishal Kumar Pinna, Divyanshu Srivastava, Rohan Singh, Sharmila S. Mande

## Abstract

**Motivation:** Continuous emergence of new variants through appearance, accumulation and disappearance of mutations in viruses is a hallmark of many viral diseases. SARS-CoV-2 and its variants have particularly exerted tremendous pressure on global healthcare system owing to their life threatening and debilitating implications. The sheer plurality of the variants and huge scale of genome sequence data available for Covid19 have added to the challenges of traceability of mutations of concern. The latter however provides an opportunity to utilize SARS-CoV-2 genomes and the mutations therein as ‘big data records’ to comprehensively classify the variants through the (machine) learning of mutation patterns. The unprecedented sequencing effort and tracing of disease outcomes provide an excellent ground for identifying important mutations by developing machine learnt models or severity classifiers using mutation profile of SARS-CoV-2. This is expected to provide a significant impetus to the efforts towards not only identifying the mutations of concern but also exploring the potential of mutation driven predictive prognosis of SARS-CoV-2.

**Results:** We describe how a graduated approach of building various severity specific machine learning classifiers, using only the mutation corpus of SARS-CoV-2 genomes, can potentially lead to the identification of important mutations and guide potential prognosis of infection. We demonstrate the applicability of model derived important mutations and use of Shapley values in order to identify the significant mutations of concern as well as for developing sparse models of outcome classification. A total of 77,284 outcome traced SARS-CoV-2 genomes were employed in this study which represented a total corpus of 30346 unique nucleotide mutations and 18647 amino acid mutations. Machine learning models pertaining to graduated classifiers of target outcomes namely ‘Asymptomatic, Mild, Symptomatic/Moderate, Severe and Fatal’ were built considering the TRIPOD guidelines for predictive prognosis. Shapley values for model linked important mutations were employed to select significant mutations leading to identification of less than 20 outcome driving mutations from each classifier. We additionally describe the significance of adopting a ‘temporal modeling approach’ to benchmark the predictive prognosis linked with continuously evolving pathogens. A chronologically distinct sampling is important in evaluating the performance of models trained on ‘past data’ in accurately classifying prognosis linked with genomes of future (observed with new mutations). We conclude that while machine learning approach can play a vital role in identifying relevant mutations, caution should be exercised in using the mutation signatures for predictive prognosis in cases where new mutations have accumulated along with the previously observed mutations of concern.

**Supplementary information:** Supplementary data are enclosed.
