## Supplementary Table 2 for "(Machine) Learning the mutation signatures of SARS-CoV-2: a primer for predictive prognosis"

### Sheet: Sheet1
Supplementary Table 2: Performace of a single multi-classifier rooted in OvR and OvO approach
Model	Train Size	Test Size	Mutation count	Mutations Selected CV	Mutation Type	CV Accuracy	CV ROC AUC	Heldout Accuracy	Heldout ROC
OvR	672	168	10412	220	Nucleotide	0.582 ± 0.035	0.833 ± 0.015	0.61	0.85
Rest vs Asymptomatic	672	168	10412	99	Nucleotide	0.854 ± 0.034	0.838 ± 0.056	0.87	0.84
Rest vs Mild	672	168	10412	87	Nucleotide	0.805 ± 0.035	0.766 ± 0.042	0.81	0.73
Rest vs Symptomatic	672	168	10412	69	Nucleotide	0.948 ± 0.028	0.901 ± 0.046	0.96	0.97
Rest vs Severe	672	168	10412	90	Nucleotide	0.811 ± 0.031	0.801 ± 0.045	0.81	0.85
Rest vs Fatal	672	168	10412	94	Nucleotide	0.853 ± 0.031	0.843 ± 0.054	0.82	0.85
OvR (without severe)	3276	820	10341	705	Nucleotide	0.752 ± 0.017	0.920 ± 0.010	0.78	0.93
Rest vs Asymptomatic	3276	820	10341	287	Nucleotide	0.851 ± 0.017	0.883 ± 0.014	0.88	0.91
Rest vs Mild	3276	820	10341	265	Nucleotide	0.838 ± 0.016	0.897 ± 0.017	0.83	0.9
Rest vs Symptomatic	3276	820	10341	166	Nucleotide	0.952 ± 0.013	0.964 ± 0.009	0.95	0.95
Rest vs Fatal	3276	820	10341	242	Nucleotide	0.888 ± 0.010	0.930 ± 0.010	0.91	0.95
