## Supplementary Table 3 for "(Machine) Learning the mutation signatures of SARS-CoV-2: a primer for predictive prognosis"

### Sheet: Sheet1
Supplementary Table 3: Performace of individually trained binary models of all possible combinations of target outcomes
Model	Train Size	Test Size	Mutation count	Mutations Selected CV	Mutation Type	CV Accuracy	CV ROC AUC	Heldout Accuracy	Heldout ROC
OvO	672	168	10412	169	Nucleotide	0.561 ± 0.039	0.789 ± 0.015	0.58	0.8
OvO (without severe)	3276	820	10341	574	Nucleotide	0.749 ± 0.018	0.897 ± 0.013	0.78	0.91
Asymptomatic_vs_Mild	1636	410	4657	343	Nucleotide	0.789 ± 0.035	0.863 ± 0.027	0.736585	0.799465
Asymptomatic_vs_Mild (Filtered features)	1636	410	343	343	Nucleotide	0.789 ± 0.034	0.863 ± 0.027	0.739024	0.799857
Asymptomatic_vs_Symptomatic	2083	521	6989	240	Nucleotide	0.931 ± 0.018	0.970 ± 0.010	0.907869	0.958974
Asymptomatic_vs_Symptomatic (Filtered features)	2083	521	240	240	Nucleotide	0.931 ± 0.018	0.970 ± 0.009	0.907869	0.959026
Asymptomatic_vs_Severe	268	68	3628	78	Nucleotide	0.792 ± 0.066	0.855 ± 0.055	0.808824	0.889273
Asymptomatic_vs_Severe (Filtered features)	268	68	78	78	Nucleotide	0.799 ± 0.062	0.864 ± 0.055	0.808824	0.889273
Asymptomatic_vs_Fatal	2083	521	7014	359	Nucleotide	0.856 ± 0.034	0.936 ± 0.023	0.877159	0.942831
Asymptomatic_vs_Fatal (Filtered features)	2083	521	359	359	Nucleotide	0.858 ± 0.036	0.936 ± 0.022	0.877159	0.942963
Mild_vs_Symptomatic	1636	410	6623	153	Nucleotide	0.930 ± 0.020	0.971 ± 0.011	0.931707	0.97279
Mild_vs_Symptomatic (Filtered features)	1636	410	153	153	Nucleotide	0.931 ± 0.018	0.972 ± 0.010	0.934146	0.972683
Mild_vs_Severe	268	68	2746	68	Nucleotide	0.623 ± 0.096	0.637 ± 0.093	0.647059	0.625433
Mild_vs_Severe (Filtered features)	268	68	68	68	Nucleotide	0.623 ± 0.098	0.647 ± 0.098	0.647059	0.625433
Mild_vs_Fatal	1636	410	6521	280	Nucleotide	0.847 ± 0.021	0.916 ± 0.019	0.868293	0.950303
Mild_vs_Fatal (Filtered features)	1636	410	280	280	Nucleotide	0.850 ± 0.020	0.917 ± 0.020	0.865854	0.950529
Symptomatic_vs_Severe	268	68	5606	38	Nucleotide	0.862 ± 0.062	0.920 ± 0.062	0.897059	0.946367
Symptomatic_vs_Severe (Filtered features)	268	68	38	38	Nucleotide	0.866 ± 0.060	0.915 ± 0.061	0.897059	0.946367
Symptomatic_vs_Fatal	3721	931	8483	275	Nucleotide	0.943 ± 0.011	0.982 ± 0.006	0.935553	0.972742
Symptomatic_vs_Fatal (Filtered features)	3721	931	275	275	Nucleotide	0.944 ± 0.011	0.982 ± 0.006	0.934479	0.973305
Severe_vs_Fatal	268	68	5519	68	Nucleotide	0.758 ± 0.087	0.823 ± 0.099	0.661765	0.781574
Severe_vs_Fatal (Filtered features)	268	68	68	68	Nucleotide	0.776 ± 0.080	0.828 ± 0.102	0.661765	0.781574
