## Supplementary Table 4 for "(Machine) Learning the mutation signatures of SARS-CoV-2: a primer for predictive prognosis"

### Sheet: Final.AA_info.MAP
Supplementary Table 4: Filtered SHAP value based important mutations inferred for each binary model and associated outcomes
model	feature	sig	Mutation	variable	n	min	max	median	iqr	mean	sd	se	ci	outcome	Effect	Protein	NT_key	NT_AA_key	Mapped AA Mutation in VoC	WHO_label of VoC	Lineages with mutation prevlance >=75 %
Asymptomatic_vs_Fatal	C26456T	Negative	Present	shap	163	-3.211	-1.413	-3.181	0.255	-2.996	0.363	0.028	0.056	Asymptomatic	missense	Envelope	C26456T	C26456T:Envelope-P71L	Envelope-P71L	Alpha	B.1.351,B.1.351.2,B.1.351.3
Asymptomatic_vs_Fatal	C26885A	Negative	Present	shap	84	-2.944	-2.259	-2.762	0.472	-2.569	0.241	0.026	0.052	Asymptomatic	missense	Membrane	C26885A	C26885A:Membrane-N121K	-	-	-
Asymptomatic_vs_Fatal	G21255C	Negative	Present	shap	116	-2.001	-1.111	-1.956	0.095	-1.85	0.21	0.02	0.039	Asymptomatic	synonymous	NSP16	G21255C	G21255C:NSP16-A199A	-	-	-
Asymptomatic_vs_Fatal	C26801G	Negative	Present	shap	116	-1.449	-0.37	-1.417	0	-1.31	0.253	0.023	0.046	Asymptomatic	synonymous	Membrane	C26801G	C26801G:Membrane-L93L	-	-	-
Asymptomatic_vs_Fatal	C14408T	Negative	Absent	shap	109	-1.584	-0.369	-1.383	0.383	-1.265	0.381	0.036	0.072	Asymptomatic	missense	NSP12	C14408T	C14408T:NSP12-P323L	NSP12-P323L	Alpha,Beta,Gamma,Delta	AY1,AY2,AY3,B.1.1.7,B.1.1.7+S:E484K,B.1.351,B.1.351.2,B.1.351.3,B.1.617.2,P.1,P.1.1,P.1.2
Asymptomatic_vs_Fatal	C21575T	Negative	Present	shap	57	-1.518	-0.587	-1.271	0.528	-1.144	0.294	0.039	0.078	Asymptomatic	missense	Spike	C21575T	C21575T:Spike-L5F	-	-	-
Asymptomatic_vs_Fatal	G11083T	Negative	Present	shap	123	-1.145	-0.159	-0.918	0.646	-0.786	0.32	0.029	0.057	Asymptomatic	missense	NSP6	G11083T	G11083T:NSP6-L37F	-	-	-
Asymptomatic_vs_Fatal	A2692T	Negative	Present	shap	138	-0.734	-0.261	-0.654	0.08	-0.667	0.075	0.006	0.013	Asymptomatic	synonymous	NSP2	A2692T	A2692T:NSP2-T629T	-	-	-
Asymptomatic_vs_Fatal	C25710T	Negative	Present	shap	89	-0.706	-0.268	-0.706	0.153	-0.598	0.143	0.015	0.03	Asymptomatic	synonymous	ORF3a	C25710T	C25710T:ORF3a-L106L	-	-	-
Asymptomatic_vs_Fatal	T26767C	Negative	Present	shap	88	-0.817	-0.369	-0.557	0.153	-0.573	0.154	0.016	0.033	Asymptomatic	missense	Membrane	T26767C	T26767C:Membrane-I82T	Membrane-I82T	Delta	AY1,AY2,AY3,B.1.617.2
Asymptomatic_vs_Fatal	A8052G	Negative	Present	shap	80	-0.552	-0.551	-0.552	0	-0.552	0	0	0	Asymptomatic	missense	NSP3	A8052G	A8052G:NSP3-N1778S	NSP3-N1778S	Beta	B.1.351.2,B.1.351.3
Asymptomatic_vs_Fatal	G29402T	Negative	Present	shap	104	-0.953	-0.138	-0.767	0.215	-0.716	0.198	0.019	0.039	Asymptomatic	missense	Nucleocapsid	G29402T	G29402T:Nucleocapsid-D377Y	Nucleocapsid-D377Y	Delta	AY1,AY2,AY3,B.1.617.2
Asymptomatic_vs_Fatal	A20268G	Positive	Present	shap	95	0.355	1.134	0.726	0.371	0.594	0.222	0.023	0.045	Fatal	synonymous	NSP15	A20268G	A20268G:NSP15-L216L	-	-	-
Asymptomatic_vs_Fatal	C12053T	Positive	Present	shap	58	0.794	0.916	0.794	0	0.802	0.029	0.004	0.008	Fatal	missense	NSP7	C12053T	C12053T:NSP7-L71F	-	-	-
Asymptomatic_vs_Fatal	C203T	Positive	Present	shap	63	0.485	1.068	0.808	0.101	0.808	0.104	0.013	0.026	Fatal	-	-	-	C203T	-	-	-
Asymptomatic_vs_Fatal	C1059T	Positive	Present	shap	316	0.467	1.471	0.698	0.799	0.868	0.356	0.02	0.039	Fatal	missense	NSP2	C1059T	C1059T:NSP2-T85I	NSP2-T85I	Beta	B.1.351,B.1.351.2,B.1.351.3
Asymptomatic_vs_Fatal	A23756G	Positive	Present	shap	64	0.979	1.454	1.349	0	1.301	0.107	0.013	0.027	Fatal	missense	Spike	A23756G	A23756G:Spike-T732A	-	-	-
Asymptomatic_vs_Fatal	C14120T	Positive	Present	shap	71	0.784	2.033	1.701	0.984	1.474	0.483	0.057	0.114	Fatal	missense	NSP12	C14120T	C14120T:NSP12-P227L	-	-	-
Asymptomatic_vs_Fatal	G25088T	Positive	Present	shap	199	1.051	2.91	2.721	0.089	2.647	0.275	0.019	0.038	Fatal	missense	Spike	G25088T	G25088T:Spike-V1176F	Spike-V1176F	Gamma	P.1,P.1.1,P.1.2
Asymptomatic_vs_Mild	C26885A	Negative	Present	shap	62	-3.034	-1.855	-2.104	0.954	-2.309	0.434	0.055	0.11	Asymptomatic	missense	Membrane	C26885A	C26885A:Membrane-N121K	-	-	-
Asymptomatic_vs_Mild	C26456T	Negative	Present	shap	126	-1.9	-1.662	-1.9	0	-1.897	0.022	0.002	0.004	Asymptomatic	missense	Envelope	C26456T	C26456T:Envelope-P71L	Envelope-P71L	Beta	B.1.351,B.1.351.2,B.1.351.3
Asymptomatic_vs_Mild	G23012A	Negative	Present	shap	151	-2.133	-0.515	-1.863	0.011	-1.748	0.297	0.024	0.048	Asymptomatic	missense	Spike	G23012A	G23012A:Spike-E484K	Spike-E484K	Aplha,Beta,Gamma	B.1.1.7+S:E484K,B.1.351,B.1.351.2,B.1.351.3,P.1,P.1.1,P.1.2
Asymptomatic_vs_Mild	C28887T	Negative	Present	shap	141	-1.738	-0.966	-1.738	0	-1.719	0.079	0.007	0.013	Asymptomatic	missense	Nucleocapsid	C28887T	C28887T:Nucleocapsid-T205I	Nucleocapsid-T205I	Beta	B.1.351,B.1.351.2,B.1.351.3
Asymptomatic_vs_Mild	C18877T	Negative	Present	shap	114	-2.156	-0.582	-1.905	0.416	-1.71	0.446	0.042	0.083	Asymptomatic	synonymous	NSP14	C18877T	C18877T:NSP14-L280L	-	-	-
Asymptomatic_vs_Mild	G11083T	Negative	Present	shap	96	-2.012	-0.577	-1.503	0.843	-1.522	0.472	0.048	0.096	Asymptomatic	missense	NSP6	G11083T	G11083T:NSP6-L37F	-	-	-
Asymptomatic_vs_Mild	C14408T	Negative	Absent	shap	97	-1.369	-0.561	-1.348	0.363	-1.177	0.249	0.025	0.05	Asymptomatic	missense	NSP12	C14408T	C14408T:NSP12-P323L	NSP12-P323L	Alpha,Beta,Gamma,Delta	AY1,AY2,AY3,B.1.1.7,B.1.1.7+S:E484K,B.1.351,B.1.351.2,B.1.351.3,B.1.617.2,P.1,P.1.1,P.1.2
Asymptomatic_vs_Mild	A28095T	Negative	Present	shap	85	-0.977	-0.487	-0.781	0.247	-0.74	0.158	0.017	0.034	Asymptomatic	stop_gained	ORF8	A28095T	A28095T:ORF8-K68STOP	-	-	-
Asymptomatic_vs_Mild	T22917G	Negative	Present	shap	103	-1.277	-0.209	-0.504	0.854	-0.727	0.43	0.042	0.084	Asymptomatic	missense	Spike	T22917G	T22917G:Spike-L452R	Spike-L452R	Delta	AY1,AY2,AY3,B.1.617.2
Asymptomatic_vs_Mild	G25563T	Negative	Present	shap	292	-0.92	-0.206	-0.67	0.268	-0.676	0.146	0.009	0.017	Asymptomatic	missense	ORF3a	G25563T	G25563T:ORF3a-Q57H	ORF3a-Q57H	Beta	B.1.351,B.1.351.2,B.1.351.3
Asymptomatic_vs_Mild	C25710T	Negative	Present	shap	67	-0.714	-0.368	-0.575	0.279	-0.564	0.117	0.014	0.029	Asymptomatic	synonymous	ORF3a	C25710T	C25710T:ORF3a-L106L	-	-	-
Asymptomatic_vs_Mild	C22227T	Negative	Present	shap	169	-0.626	-0.332	-0.568	0.134	-0.534	0.092	0.007	0.014	Asymptomatic	missense	Spike	C22227T	C22227T:Spike-A222V	Spike-A222V	Delta	AY2
Asymptomatic_vs_Mild	T15096C	Positive	Present	shap	63	0.191	0.707	0.676	0.32	0.535	0.183	0.023	0.046	Mild	synonymous	NSP12	T15096C	T15096C:NSP12-N552N	-	-	-
Asymptomatic_vs_Severe	G25563T	Negative	Present	shap	62	-1.798	-0.721	-1.187	0.982	-1.177	0.444	0.056	0.113	Asymptomatic	missense	ORF3a	G25563T	G25563T:ORF3a-Q57H	ORF3a-Q57H	Beta	B.1.351,B.1.351.2,B.1.351.3
Asymptomatic_vs_Severe	C5986T	Negative	Present	shap	59	-1.728	-0.733	-1.087	0.298	-1.058	0.274	0.036	0.071	Asymptomatic	synonymous	NSP3	C5986T	C5986T:NSP3-F1089F	-	-	-
Asymptomatic_vs_Severe	C5986T	Positive	Absent	shap	209	0.277	0.674	0.545	0.217	0.513	0.131	0.009	0.018	Severe	synonymous	NSP3	C5986T	C5986T:NSP3-F1089F	-	-	-
Asymptomatic_vs_Severe	TTTA21990T	Negative	Present	shap	54	-0.67	-0.333	-0.567	0.238	-0.547	0.113	0.015	0.031	Asymptomatic	inframe_deletion	Spike	TTTA21990T	TTTA21990T:Spike-VY143V	Spike-del144/145	Alpha	B.1.1.7,B.1.1.7+S:E484K
Asymptomatic_vs_Severe	ATACATG21764A	Negative	Present	shap	57	-1.058	-0.403	-0.469	0.079	-0.545	0.177	0.023	0.047	Asymptomatic	inframe_deletion	Spike	ATACATG21764A	ATACATG21764A:Spike-IHV68I	Spike-del69/70	Alpha	B.1.1.7,B.1.1.7+S:E484K
Asymptomatic_vs_Severe	TA28270T	Positive	Present	shap	53	0.114	0.984	0.677	0.375	0.676	0.251	0.034	0.069	Severe	-	-	-	TA28270T	-	-	-
Asymptomatic_vs_Symptomatic	C313T	Negative	Absent	shap	1178	-2.289	-1.263	-2.083	0.13	-2.056	0.156	0.005	0.009	Asymptomatic	synonymous	NSP1	C313T	C313T:NSP1-L16L	-	-	-
Asymptomatic_vs_Symptomatic	C313T	Positive	Present	shap	905	1.778	4.725	4.354	0.338	4.198	0.404	0.013	0.026	Symptomatic	synonymous	NSP1	C313T	C313T:NSP1-L16L	-	-	-
Asymptomatic_vs_Symptomatic	ACTTTACTTG22280A	Negative	Present	shap	123	-1.818	-1.39	-1.789	0.158	-1.688	0.141	0.013	0.025	Asymptomatic	inframe_deletion	Spike	ACTTTACTTG22280A	ACTTTACTTG22280A:Spike-TLLA240T	Spike-del241/243	Beta	B.1.351.2,B.1.351.3
Asymptomatic_vs_Symptomatic	G11083T	Negative	Present	shap	107	-1.653	-0.765	-1.483	0.348	-1.345	0.214	0.021	0.041	Asymptomatic	missense	NSP6	G11083T	G11083T:NSP6-L37F	-	-	-
Asymptomatic_vs_Symptomatic	C26885A	Negative	Present	shap	84	-1.622	-1.086	-1.317	0.278	-1.298	0.156	0.017	0.034	Asymptomatic	missense	Membrane	C26885A	C26885A:Membrane-N121K	-	-	-
Asymptomatic_vs_Symptomatic	C18877T	Negative	Present	shap	119	-1.325	-0.595	-1.163	0.247	-1.069	0.214	0.02	0.039	Asymptomatic	synonymous	NSP14	C18877T	C18877T:NSP14-L280L	-	-	-
Asymptomatic_vs_Symptomatic	TA28270T	Negative	Present	shap	240	-1.225	-0.003	-1.134	0.104	-0.991	0.298	0.019	0.038	Asymptomatic	-	-	-	TA28270T	-	-	-
Asymptomatic_vs_Symptomatic	C22227T	Negative	Present	shap	127	-1	-0.61	-0.92	0.185	-0.87	0.133	0.012	0.023	Asymptomatic	missense	Spike	C22227T	C22227T:Spike-A222V	Spike-A222V	Delta	AY2
Asymptomatic_vs_Symptomatic	C26456T	Negative	Present	shap	162	-1.031	-0.537	-0.998	0.339	-0.86	0.181	0.014	0.028	Asymptomatic	missense	Envelope	C26456T	C26456T:Envelope-P71L	Envelope-P71L	Beta	B.1.351,B.1.351.2,B.1.351.3
Asymptomatic_vs_Symptomatic	C21614T	Negative	Present	shap	105	-1.178	-0.326	-0.562	0	-0.614	0.174	0.017	0.034	Asymptomatic	missense	Spike	C21614T	C21614T:Spike-L18F	Spike-L18F	Beta,Gamma	B.1.351.2,B.1.351.3,P.1,P.1.1,P.1.2
Asymptomatic_vs_Symptomatic	C21575T	Negative	Present	shap	65	-0.668	-0.196	-0.591	0.047	-0.55	0.084	0.01	0.021	Asymptomatic	missense	Spike	C21575T	C21575T:Spike-L5F	-	-	-
Asymptomatic_vs_Symptomatic	C6286T	Negative	Present	shap	111	-0.584	-0.368	-0.584	0.102	-0.535	0.084	0.008	0.016	Asymptomatic	synonymous	NSP3	C6286T	C6286T:NSP3-T1189T	-	-	-
Asymptomatic_vs_Symptomatic	G28975T	Positive	Present	shap	153	0.224	0.71	0.661	0.083	0.599	0.13	0.011	0.021	Symptomatic	missense	Nucleocapsid	G28975T	G28975T:Nucleocapsid-M234I	-	-	-
Asymptomatic_vs_Symptomatic	C22995A	Positive	Present	shap	56	0.438	1.483	0.482	0.184	0.62	0.32	0.043	0.086	Symptomatic	missense	Spike	C22995A	C22995A:Spike-T478K	Spike-T478K	Delta	AY1,AY2,AY3,B.1.617.2
Asymptomatic_vs_Symptomatic	A20268G	Positive	Present	shap	54	0.36	1.475	0.831	1.007	0.873	0.453	0.062	0.124	Symptomatic	synonymous	NSP15	A20268G	A20268G:NSP15-L216L	-	-	-
Asymptomatic_vs_Symptomatic	C14708T	Positive	Present	shap	443	1.598	1.908	1.735	0	1.736	0.014	0.001	0.001	Symptomatic	missense	NSP12	C14708T	C14708T:NSP12-A423V	-	-	-
Mild_vs_Fatal	G28739T	Negative	Present	shap	62	-2.756	-2.616	-2.687	0	-2.687	0.015	0.002	0.004	Mild	missense	Nucleocapsid	G28739T	G28739T:Nucleocapsid-A156S	-	-	-
Mild_vs_Fatal	C6286T	Negative	Present	shap	92	-1.519	-0.336	-1.513	0.228	-1.333	0.298	0.031	0.062	Mild	synonymous	NSP3	C6286T	C6286T:NSP3-T1189T	-	-	-
Mild_vs_Fatal	T7767C	Negative	Present	shap	73	-0.961	-0.698	-0.943	0	-0.935	0.05	0.006	0.012	Mild	missense	NSP3	T7767C	T7767C:NSP3-I1683T	-	-	-
Mild_vs_Fatal	C5284T	Negative	Present	shap	57	-0.879	-0.714	-0.879	0	-0.873	0.026	0.003	0.007	Mild	synonymous	NSP3	C5284T	C5284T:NSP3-N855N	-	-	-
Mild_vs_Fatal	TA28270T	Positive	Present	shap	460	0.256	0.85	0.609	0.197	0.534	0.132	0.006	0.012	Fatal	-	-	-	TA28270T	-	-	-
Mild_vs_Fatal	A28095T	Positive	Present	shap	94	0.251	0.711	0.711	0.253	0.588	0.138	0.014	0.028	Fatal	stop_gained	ORF8	A28095T	A28095T:ORF8-K68STOP	-	-	-
Mild_vs_Fatal	C22995A	Positive	Present	shap	107	0.365	0.819	0.693	0.454	0.618	0.191	0.018	0.037	Fatal	missense	Spike	C22995A	C22995A:Spike-T478K	Spike-T478K	Delta	AY1,AY2,AY3,B.1.617.2
Mild_vs_Fatal	A20268G	Positive	Present	shap	125	0.283	1.586	0.62	0.845	0.875	0.385	0.034	0.068	Fatal	synonymous	NSP15	A20268G	A20268G:NSP15-L216L	-	-	-
Mild_vs_Fatal	G28262GAACA	Positive	Present	shap	76	0.815	0.891	0.891	0	0.886	0.018	0.002	0.004	Fatal	-	-	-	G28262GAACA	-	-	-
Mild_vs_Fatal	A23403G	Positive	Absent	shap	70	0.091	2.604	0.705	1.509	1.157	0.918	0.11	0.219	Fatal	missense	Spike	A23403G	A23403G:Spike-D614G	Spike-D614G	Alpha,Beta,Gamma,Delta	AY1,AY2,AY3,B.1.1.7,B.1.1.7+S:E484K,B.1.351,B.1.351.2,B.1.351.3,B.1.617.2,P.1,P.1.1,P.1.2
Mild_vs_Fatal	C3037T	Positive	Absent	shap	54	0.407	2.715	0.644	1.248	1.168	0.851	0.116	0.232	Fatal	synonymous	NSP3	C3037T	C3037T:NSP3-F106F	-	-	-
Mild_vs_Fatal	G25563T	Positive	Present	shap	255	0.502	2.048	1.809	0.204	1.743	0.308	0.019	0.038	Fatal	missense	ORF3a	G25563T	G25563T:ORF3a-Q57H	ORF3a-Q57H	Beta	B.1.351,B.1.351.2,B.1.351.3
Mild_vs_Fatal	G25088T	Positive	Present	shap	151	2.643	4.646	4.119	0.483	4.224	0.331	0.027	0.053	Fatal	missense	Spike	G25088T	G25088T:Spike-V1176F	Spike-V1176F	Gamma	P.1,P.1.1,P.1.2
Mild_vs_Severe	C5986T	Negative	Present	shap	73	-0.97	-0.209	-0.828	0.308	-0.755	0.203	0.024	0.047	Mild	synonymous	NSP3	C5986T	C5986T:NSP3-F1089F	-	-	-
Mild_vs_Severe	TTTA21990T	Negative	Present	shap	62	-1.18	-0.187	-0.563	0.26	-0.597	0.261	0.033	0.066	Mild	inframe_deletion	Spike	TTTA21990T	TTTA21990T:Spike-VY143V	Spike-del144/145	Alpha	B.1.1.7,B.1.1.7+S:E484K
Mild_vs_Symptomatic	C313T	Negative	Absent	shap	939	-2.108	-1.235	-2.055	0.077	-1.981	0.165	0.005	0.011	Mild	synonymous	NSP1	C313T	C313T:NSP1-L16L	-	-	-
Mild_vs_Symptomatic	C313T	Positive	Present	shap	697	1.98	4.359	4.145	0.046	4.117	0.31	0.012	0.023	Symptomatic	synonymous	NSP1	C313T	C313T:NSP1-L16L	-	-	-
Mild_vs_Symptomatic	C22879A	Negative	Present	shap	65	-1.53	-1.037	-1.371	0	-1.35	0.077	0.01	0.019	Mild	missense	Spike	C22879A	C22879A:Spike-N439K	-	-	-
Mild_vs_Symptomatic	C913T	Negative	Present	shap	261	-1.03	-0.238	-0.915	0.042	-0.877	0.126	0.008	0.015	Mild	synonymous	NSP2	C913T	C913T:NSP2-S36S	-	-	-
Mild_vs_Symptomatic	G28739T	Negative	Present	shap	63	-0.759	-0.434	-0.707	0	-0.703	0.035	0.004	0.009	Mild	missense	Nucleocapsid	G28739T	G28739T:Nucleocapsid-A156S	-	-	-
Mild_vs_Symptomatic	C14676T	Positive	Present	shap	266	0.463	1.342	0.64	0.066	0.65	0.138	0.008	0.017	Symptomatic	synonymous	NSP12	C14676T	C14676T:NSP12-P412P	-	-	-
Mild_vs_Symptomatic	G25563T	Positive	Present	shap	74	0.508	0.988	0.676	0.214	0.683	0.13	0.015	0.03	Symptomatic	missense	ORF3a	G25563T	G25563T:ORF3a-Q57H	ORF3a-Q57H	Beta	B.1.351,B.1.351.2,B.1.351.3
Mild_vs_Symptomatic	G28975T	Positive	Present	shap	107	0.344	0.864	0.76	0	0.764	0.06	0.006	0.011	Symptomatic	missense	Nucleocapsid	G28975T	G28975T:Nucleocapsid-M234I	-	-	-
Mild_vs_Symptomatic	T22917G	Positive	Present	shap	53	0.768	1.906	0.849	0.011	1.003	0.332	0.046	0.091	Symptomatic	missense	Spike	T22917G	T22917G:Spike-L452R	Spike-L452R	Delta	AY1,AY2,AY3,B.1.617.2
Mild_vs_Symptomatic	A20268G	Positive	Present	shap	90	0.85	2.019	0.945	0.405	1.189	0.421	0.044	0.088	Symptomatic	synonymous	NSP15	A20268G	A20268G:NSP15-L216L	-	-	-
Mild_vs_Symptomatic	C10376T	Positive	Present	shap	351	2.216	2.557	2.347	0	2.351	0.033	0.002	0.003	Symptomatic	missense	NSP5	C10376T	C10376T:NSP5-P108S	-	-	-
Severe_vs_Fatal	A23063T	Negative	Present	shap	68	-1.92	-0.565	-0.975	0.315	-1.06	0.313	0.038	0.076	Severe	missense	Spike	A23063T	A23063T:Spike-N501Y	Spike-N501Y	Alpha,Beta,Gamma	B.1.1.7,B.1.1.7+S:E484K,B.1.351,B.1.351.2,B.1.351.3,P.1,P.1.1,P.1.2
Severe_vs_Fatal	C23604A	Positive	Present	shap	61	0.403	0.85	0.646	0.209	0.637	0.14	0.018	0.036	Fatal	missense	Spike	C23604A	C23604A:Spike-P681H	Spike-P681H	Alpha	B.1.1.7,B.1.1.7+S:E484K
Severe_vs_Fatal	TA28270T	Positive	Present	shap	68	0.625	1.605	1.326	0.458	1.276	0.299	0.036	0.072	Fatal	-	-	-	TA28270T	-	-	-
Symptomatic_vs_Fatal	C313T	Negative	Present	shap	1579	-4.77	-1.858	-4.164	0.356	-3.999	0.333	0.008	0.016	Symptomatic	synonymous	NSP1	C313T	C313T:NSP1-L16L	-	-	-
Symptomatic_vs_Fatal	C313T	Positive	Absent	shap	2142	1.062	2.522	1.995	0.134	1.959	0.183	0.004	0.008	Fatal	synonymous	NSP1	C313T	C313T:NSP1-L16L	-	-	-
Symptomatic_vs_Fatal	G29692T	Negative	Present	shap	753	-1.137	-0.453	-1.004	0.218	-0.922	0.113	0.004	0.008	Symptomatic	-	-	-	G29692T	-	-	-
Symptomatic_vs_Fatal	C241T	Negative	Absent	shap	110	-1.546	-0.261	-1.168	0.628	-1.137	0.436	0.042	0.082	Symptomatic	-	-	-	C241T	-	-	-
Symptomatic_vs_Fatal	A20268G	Negative	Present	shap	144	-0.978	-0.323	-0.864	0.506	-0.732	0.244	0.02	0.04	Symptomatic	synonymous	NSP15	A20268G	A20268G:NSP15-L216L	-	-	-
Symptomatic_vs_Fatal	C10029T	Negative	Present	shap	137	-0.834	-0.373	-0.681	0	-0.643	0.093	0.008	0.016	Symptomatic	missense	NSP4	C10029T	C10029T:NSP4-T492I	NSP4-T492I	Delta	AY1,AY3,B.1.617.2
Symptomatic_vs_Fatal	C10376T	Negative	Present	shap	770	-0.66	-0.319	-0.66	0.061	-0.634	0.047	0.002	0.003	Symptomatic	missense	NSP5	C10376T	C10376T:NSP5-P108S	-	-	-
Symptomatic_vs_Fatal	T26767C	Negative	Present	shap	89	-1.212	-0.325	-0.434	0.456	-0.552	0.242	0.026	0.051	Symptomatic	missense	Membrane	T26767C	T26767C:Membrane-I82T	Membrane-I82T	Delta	AY1,AY2,AY3,B.1.617.2
Symptomatic_vs_Fatal	A10323G	Negative	Present	shap	53	-0.763	-0.393	-0.478	0.313	-0.545	0.145	0.02	0.04	Symptomatic	missense	NSP5	A10323G	A10323G:NSP5-K90R	NSP5-K90R	Beta	B.1.351,B.1.351.2,B.1.351.3
Symptomatic_vs_Fatal	G29402T	Negative	Present	shap	106	-1.094	-0.203	-0.428	0.518	-0.531	0.286	0.028	0.055	Symptomatic	missense	Nucleocapsid	G29402T	G29402T:Nucleocapsid-D377Y	Nucleocapsid-D377Y	Delta	AY1,AY2,AY3,B.1.617.2
Symptomatic_vs_Fatal	G17019T	Negative	Present	shap	55	-0.682	-0.075	-0.588	0.071	-0.51	0.151	0.02	0.041	Symptomatic	missense	NSP13	G17019T	G17019T:NSP13-E261D	-	-	-
Symptomatic_vs_Fatal	C22444T	Positive	Present	shap	70	0.508	0.51	0.508	0	0.508	0	0	0	Fatal	synonymous	Spike	C22444T	C22444T:Spike-D294D	-	-	-
Symptomatic_vs_Fatal	C5944T	Positive	Present	shap	52	0.489	0.696	0.649	0	0.647	0.029	0.004	0.008	Fatal	synonymous	NSP3	C5944T	C5944T:NSP3-D1075D	-	-	-
Symptomatic_vs_Fatal	C23604A	Positive	Present	shap	583	0.008	1.092	0.9	0.451	0.748	0.224	0.009	0.018	Fatal	missense	Spike	C23604A	C23604A:Spike-P681H	Spike-P681H	Alpha	B.1.1.7,B.1.1.7+S:E484K
Symptomatic_vs_Fatal	C203T	Positive	Present	shap	119	0.573	0.958	0.861	0	0.846	0.056	0.005	0.01	Fatal	-	-	-	C203T	-	-	-
Symptomatic_vs_Fatal	A23756G	Positive	Present	shap	115	0.715	1.022	0.856	0	0.857	0.029	0.003	0.005	Fatal	missense	Spike	A23756G	A23756G:Spike-T732A	-	-	-
Symptomatic_vs_Fatal	GAGTTCA22028G	Positive	Present	shap	66	0.266	1.141	0.828	0.195	0.865	0.174	0.021	0.043	Fatal	inframe_deletion	Spike	GAGTTCA22028G	GAGTTCA22028G:Spike-EFR156G	Spike-E156G,Spike-del157/158	Delta	AY2,AY3,B.1.617.2
Symptomatic_vs_Fatal	C28854T	Positive	Present	shap	139	0.841	1.22	1.031	0.191	1.025	0.107	0.009	0.018	Fatal	missense	Nucleocapsid	C28854T	C28854T:Nucleocapsid-S194L	-	-	-
Symptomatic_vs_Fatal	T19839C	Positive	Present	shap	136	0.435	1.223	1.085	0	1.069	0.086	0.007	0.015	Fatal	synonymous	NSP15	T19839C	T19839C:NSP15-N73N	-	-	-
Symptomatic_vs_Fatal	C26735T	Positive	Present	shap	186	0.256	1.258	1.223	0.27	1.072	0.243	0.018	0.035	Fatal	synonymous	Membrane	C26735T	C26735T:Membrane-Y71Y	-	-	-
Symptomatic_vs_Fatal	TA28270T	Positive	Present	shap	529	0.147	1.572	1.485	0.636	1.26	0.396	0.017	0.034	Fatal	-	-	-	TA28270T	-	-	-
Symptomatic_vs_Fatal	C21306T	Positive	Present	shap	108	1.094	3.008	1.441	0	1.524	0.363	0.035	0.069	Fatal	synonymous	NSP16	C21306T	C21306T:NSP16-R216R	-	-	-
Symptomatic_vs_Fatal	G21987A	Positive	Present	shap	66	1.073	2.067	1.596	0.566	1.694	0.337	0.041	0.083	Fatal	missense	Spike	G21987A	G21987A:Spike-G142D	-	-	-
Symptomatic_vs_Fatal	G25088T	Positive	Present	shap	324	1.45	2.349	2.173	0.093	2.114	0.177	0.01	0.019	Fatal	missense	Spike	G25088T	G25088T:Spike-V1176F	Spike-V1176F	Gamma	P.1,P.1.1,P.1.2
Symptomatic_vs_Fatal	T29148C	Positive	Present	shap	66	2.277	2.701	2.623	0	2.615	0.05	0.006	0.012	Fatal	missense	Nucleocapsid	T29148C	T29148C:Nucleocapsid-I292T	-	-	-
Symptomatic_vs_Severe	C313T	Negative	Present	shap	105	-4.84	-4.169	-4.795	0.217	-4.688	0.121	0.012	0.023	Symptomatic	synonymous	NSP1	C313T	C313T:NSP1-L16L	-	-	-
Symptomatic_vs_Severe	C313T	Positive	Absent	shap	163	1.287	1.81	1.729	0.24	1.641	0.132	0.01	0.02	Severe	synonymous	NSP1	C313T	C313T:NSP1-L16L	-	-	-
